# Disparities in spatially variable gene calling highlight the need for benchmarking spatial transcriptomics methods

**DOI:** 10.1101/2022.10.31.514623

**Authors:** Natalie Charitakis, Agus Salim, Adam T. Piers, Kevin I. Watt, Enzo R. Porrello, David A. Elliott, Mirana Ramialison

## Abstract

Identifying spatially variable genes (SVGs) is a key step in the analysis of spatially resolved transcriptomics (SRT) data. SVGs provide biological insights by defining transcriptomic differences within tissues, which was previously unachievable using RNA-sequencing technologies. However, the increasing number of published tools designed to define SVG sets currently lack benchmarking methods to accurately assess performance. This study compares results of 6 purpose-built packages for SVG identification across 9 public and 5 simulated datasets and highlights discrepancies between results. Additional tools for generation of simulated data and development of benchmarking methods are required to improve methods for identifying SVGs.
