## Additional File 12 for "Disparities in spatially variable gene calling highlight the need for benchmarking spatial transcriptomics methods"

### Sheet: Table S1
	SpatialDE vs SPARK-X		SpatialDE vs scGCO		SPARK-X vs scGCO		SpatialDE vs Squidpy		SPARK-X vs Squidpy		scGCO vs Squidpy
Dataset	Statistic	pval	Statistic2	pval2	Statistic3	pval3	Statistic4	pval4	Statistic5	pval5	Statistic6	Pval6
FF Left Ventricle	206176	2.02048e-114	132.689	0	139.066	0	134.067	0	140.157	0	144.371	0
FF Invasive Ductal Carcinoma Breast Tissue​	21152130	0	57910251	0	85223017	9.54374e-34	20.8701	1.0015e-96	54.8104	0	123.997	0
FF Lymph Nodes	41.0193	0	-47.3405	0	-106.38	0	84.3618	0	122.178	0	147.579	0
FF Cerebellum	-47.5268	0	-62.142	0	140.078	0	11.2122	3.55147e-29	54.2259	0	104.087	0
FF Endometrial Adenocarcinoma Ovarian Tissue	69.5839	0	15.7699	5.00945e-56	-88.6388	0	65.3486	0	117.032	0	163.339	0
FFPE Prostate	3029129	0	31941183	0	14309788	0	74.0693	0	136.63	0	101.933	0
FFPE Adenocarcinoma Prostate​	38066327	4.52872e-255	14390837	0	28665416	0	-16.5833	9.20265e-62	-3.41801	0.0006308	115.907	0
FFPE Invasive Ductal Carcinoma Breast Tissue​	7371942	0	42578218	7.73778e-138	30211021	0	39.5056	0	77.2334	0	102.704	0
FF Mouse Brain Coronal Section	-47.5268	0	-62.142	0	3.73277	0.000189386	11.2122	3.55147e-29	54.2259	0	104.087	0

### Sheet: Table S2
		Squidpy	SPARK-X	SpatialDE	scGCO
SRTsim data low signal	Sensitivity - qval 1.0	0.551	1	1	1
	Specificity - qval 1.0	1	0	0	0
	Sensitivity - qval 0.5	0.551	1	1	1
	Specificity - qval 0.5	1	0.995	0.999	0
	Sensitivity - qval 0.4	0.551	1	1	1
	Specificity - qval 0.4	1	0.996	0.999	7e-05
	Sensitivity - qval 0.3	0.551	1	1	1
	Specificity - qval 0.3	1	0.997	0.999	7e-05
	Sensitivity - qval 0.2	0.551	1	1	1
	Specificity - qval 0.2	1	0.998	0.999	7e-05
	Sensitivity - qval 0.1	0.551	1	1	1
	Specificity - qval 0.1	1	0.999	0.999	7e-05
	Sensitivity - qval 0.09	0.551	1	1	1
	Specificity - qval 0.09	1	0.999	0.999	7e-05
	Sensitivity - qval 0.08	0.551	1	1	1
	Specificity - qval 0.08	1	0.999	0.999	7e-05
	Sensitivity - qval 0.07	0.551	1	1	1
	Specificity - qval 0.07	1	0.999	0.999	7e-05
	Sensitivity - qval 0.06	0.551	1	1	1
	Specificity - qval 0.06	1	0.999	0.999	7e-05
	Sensitivity - qval 0.05	0.551	1	1	1
	Specificity - qval 0.05	1	0.999	1	7e-05
	Sensitivity - qval 0.04	0.551	1	1	1
	Specificity - qval 0.04	1	0.999	1	7e-05
	Sensitivity - qval 0.03	0.551	1	1	1
	Specificity - qval 0.03	1	0.999	1	0.0003
	Sensitivity - qval 0.02	0.551	1	1	1
	Specificity - qval 0.02	1	0.999	1	0.0004
	Sensitivity - qval 0.01	0.551	1	1	1
	Specificity - qval 0.01	1	0.999	1	0.0032
SRTsim data high signal		Squidpy	SPARK-X	SpatialDE	scGCO
	Sensitivity - qval 1.0	1	1	1	1
	Specificity - qval 1.0	1	0	1	0
	Sensitivity - qval 0.5	1	1	1	1
	Specificity - qval 0.5	1	0.995	1	0
	Sensitivity - qval 0.4	1	1	1	1
	Specificity - qval 0.4	1	0.996	1	0.011
	Sensitivity - qval 0.3	1	1	1	1
	Specificity - qval 0.3	1	0.997	1	0.011
	Sensitivity - qval 0.2	1	1	1	1
	Specificity - qval 0.2	1	0.998	1	0.012
	Sensitivity - qval 0.1	1	1	1	1
	Specificity - qval 0.1	1	0.999	1	0.012
	Sensitivity - qval 0.09	1	1	1	1
	Specificity - qval 0.09	1	0.999	1	0.012
	Sensitivity - qval 0.08	1	1	1	1
	Specificity - qval 0.08	1	0.999	1	0.012
	Sensitivity - qval 0.07	1	1	1	1
	Specificity - qval 0.07	1	0.999	1	0.012
	Sensitivity - qval 0.06	1	1	1	1
	Specificity - qval 0.06	1	0.999	1	0.012
	Sensitivity - qval 0.05	1	1	1	1
	Specificity - qval 0.05	1	0.999	1	0.012
	Sensitivity - qval 0.04	1	1	1	1
	Specificity - qval 0.04	1	0.999	1	0.013
	Sensitivity - qval 0.03	1	1	1	1
	Specificity - qval 0.03	1	0.999	1	0.014
	Sensitivity - qval 0.02	1	1	1	1
	Specificity - qval 0.02	1	0.999	1	0.014
	Sensitivity - qval 0.01	1	1	1	1
	Specificity - qval 0.01	1	0.999	1	0.022

### Sheet: Table S3
Packages Tested	Underlying Algorithm	Assumed Distribution of Gene Expression	Programming Language
SpatialDE	Gaussian Process Regression	Negative Binomial Distribution	Python
Seurat	Mark Point Process	Negative Binomial Distribution	R
SPARK-X	Non-Parametric Covariance Test	No Assumption	R
SpaGCN	Graph Convolution Network Analysis	No Assumption	Python
scGCO	Graph Cut Algorithm	No Assumption	Python
Squidpy	Moran's I Global Spatial Auto-Correlation	No Assumption	Python

### Sheet: Table S4
Visium V1 Chemistry Human Datasets Tested	Tissue Preservation Method	Link To Dataset
Healthy Left Ventricle	Fresh Frozen	https://www.10xgenomics.com/resources/datasets/human-heart-1-standard-1-0-0
Invasive Ductal Carcinoma Breast Tissue	Fresh Frozen	https://www.10xgenomics.com/resources/datasets/human-breast-cancer-block-a-section-1-1-standard-1-0-0
Lymph Node	Fresh Frozen	https://www.10xgenomics.com/resources/datasets/human-lymph-node-1-standard-1-0-0
Cerebellum	Fresh Frozen	https://www.10xgenomics.com/resources/datasets/human-cerebellum-whole-transcriptome-analysis-1-standard-1-2-0
Mouse Brain Coronal Section	Fresh Frozen	https://www.10xgenomics.com/resources/datasets/mouse-brain-section-coronal-1-standard-1-1-0
Endometrial Adenocarcinoma Ovarian Tissue	Fresh Frozen	https://www.10xgenomics.com/resources/datasets/human-ovarian-cancer-whole-transcriptome-analysis-stains-dapi-anti-pan-ck-anti-cd-45-1-standard-1-2-0
Prostate	Formalin-Fixed Paraffin-Embedded	https://www.10xgenomics.com/resources/datasets/normal-human-prostate-ffpe-1-standard-1-3-0
Adenocarcinoma Prostate	Formalin-Fixed Paraffin-Embedded	https://www.10xgenomics.com/resources/datasets/human-prostate-cancer-adenocarcinoma-with-invasive-carcinoma-ffpe-1-standard-1-3-0
Invasive Ductal Carcinoma Breast Tissue	Formalin-Fixed Paraffin-Embedded	https://www.10xgenomics.com/resources/datasets/human-breast-cancer-ductal-carcinoma-in-situ-invasive-carcinoma-ffpe-1-standard-1-3-0
